# Generalized displacement of DNA- and RNA-binding factors mediates the toxicity of arginine-rich cell-penetrating peptides

**DOI:** 10.1101/441808

**Authors:** V. Lafarga, O. Sirozh, I. Díaz-López, M. Hisaoka, E. Zarzuela, J. Boskovic, B. Jovanovic, R. Fernandez-Leiro, J. Muñoz, G. Stoecklin, I. Ventoso, O. Fernandez-Capetillo

## Abstract

Due to their capability to transport chemicals or proteins into target cells, cell-penetrating peptides (CPPs) are being developed as therapy delivery tools. However, and despite their interesting properties, arginine-rich CPPs often show toxicity for reasons that remain poorly understood. Using a (PR)n dipeptide repeat that has been linked to amyotrophic-lateral sclerosis (ALS) as a model of an arginine-rich CPP, we here show that the presence of (PR)n leads to a generalized displacement of RNA- and DNA-binding proteins from chromatin and mRNA. Accordingly, any reaction involving nucleic acids such as RNA transcription, translation, splicing and degradation or DNA replication and repair are impaired by the presence of the CPP. Interestingly, the effects of (PR)n are fully mimicked by PROTAMINE, a small arginine-rich protein that displaces histones from chromatin during spermatogenesis. We propose that widespread coating of nucleic acids and consequent displacement of RNA- and DNA-binding factors from chromatin and mRNA accounts for the toxicity of arginine-rich CPPs, including those that have been recently associated to the onset of ALS.
