## Supplementary material for "Generalized displacement of DNA- and RNA-binding factors mediates the toxicity of arginine-rich cell-penetrating peptides": Table S3

### Sheet: Sheet1
Table S3. Effect of (PR)20 or PROTAMINE on proteins bound to RNA. Related to Figure 4.
Gen Symbol	Enrichment on RNA Log2(CL/noCL)	Effect of (PR)20 Log2((PR)20/control)	Effect of PROTAMINE Log2(PROTAMINE/control)
PHYKPL	10.16	-9.39	-9.48
NPC1	6.89	-8.75	-1.75
NUP153	9.12	-8.35	-1.38
SCUBE1	6.73	-5.96	-1.72
PDE7B	6.93	-5.91	-1.69
G3BP2	4.13	-4.73	-1.95
CNBP	6.18	-4.55	-0.16
GLTSCR2	5.94	-4.09	-5.26
CSTF2T	8.29	-4.02	-1.05
ELAVL2	7.78	-3.86	-1.09
EIF3G	8.94	-3.68	-0.99
PPIL4	4.79	-3.65	-2.12
RNMTL1	4.41	-3.64	-0.76
RBMS2	4.01	-3.62	-0.44
RBM5	6.06	-3.62	-3.02
MRPL41	4.38	-3.61	-0.16
UGP2	4.34	-3.57	-0.69
CSTF2	8.91	-3.55	-1.43
SSB	6.28	-3.53	-0.57
FCF1	6	-3.49	-1.28
PSPC1	9.97	-3.48	-0.76
EIF4B	6.54	-3.48	-0.65
NUP107	6.73	-3.44	-1.59
R3HDM1	5.96	-3.41	-2.48
RBM47	4.93	-3.35	-1
RPL22L1	6.67	-3.31	-1.21
RPS28	4.68	-3.29	0.07
RBM6	5.97	-3.27	-0.66
KHSRP	7.45	-3.23	-0.71
PABPC5	3.98	-3.21	-0.58
REXO4	5.12	-3.19	-2.57
PURB	6.28	-3.18	-1.15
G3BP1	7.09	-3.1	-1.26
RPUSD4	4.4	-3.08	-1.2
PTBP2	7.57	-3.08	-0.48
UTP11L	6.12	-3.04	-0.61
EIF4H	6.8	-3.04	-0.85
HNRNPD	8.68	-3	-0.62
FUBP3	8.75	-2.98	-0.76
FUBP1	10.32	-2.95	-1.01
RBM3	6.75	-2.94	0.16
RRP36	7.74	-2.93	-2.26
RBM12	5.38	-2.9	-0.67
KHDRBS3	4.44	-2.89	0.37
NUDT21	4.46	-2.87	-0.18
LSM14A	4.34	-2.87	-1.04
CELF2	4.9	-2.85	-2.77
RBM4	5.83	-2.85	-0.75
HNRNPC	10.42	-2.82	-0.64
CAP1	3.31	-2.79	0.43
TIA1	8.42	-2.78	-0.94
NSUN5	5.85	-2.78	-2.61
NOP16	6.41	-2.75	-1.12
GRSF1	6.63	-2.74	-0.27
RBM4B	4.86	-2.69	-1.49
SLIRP	7.7	-2.64	-0.33
PRR3	4.55	-2.63	-1.15
RBM22	8.04	-2.59	-1.75
MYO5C	5.3	-2.58	-0.79
PUM2	8.26	-2.58	-0.89
ELAVL1	10.75	-2.57	-0.78
DSG3	6.11	-2.55	0.54
HNRNPA0	7.87	-2.55	-0.66
HNRNPDL	7.88	-2.54	-0.28
PURA	6.86	-2.54	-0.92
SYNCRIP	8.8	-2.52	-1.29
YBX3	9.75	-2.51	-0.97
TIAL1	9.93	-2.51	-1.13
LSM2	5.14	-2.49	-0.95
YBX1	6.95	-2.47	-1.09
RNMT	3.58	-2.46	-0.58
KRR1	7.19	-2.45	-2.19
DAZAP1	8.35	-2.44	-0.78
RAVER1	8	-2.44	-0.58
MSI1	3.2	-2.43	-2.52
EXOSC2	3.18	-2.42	-2.51
HDLBP	9.45	-2.41	-1.12
PUF60	8.67	-2.39	-0.78
MRPL13	6.85	-2.38	0.29
HNRNPH3	8.33	-2.38	-0.48
CELF1	8.5	-2.36	-0.95
URB1	8.82	-2.35	-2.17
MBNL1	5.07	-2.35	0.2
HNRNPA2B1	8.27	-2.35	-0.48
IMP4	4.07	-2.33	-1.33
EIF1	3.09	-2.32	1.93
NCKAP1	4.48	-2.32	-2.22
CCDC59	6.15	-2.32	-2.23
RBMS1	4.3	-2.29	-0.9
CSDE1	7.26	-2.29	-1.2
SEC61B	5.27	-2.28	-1.31
SFPQ	9.27	-2.28	-1.14
HNRNPAB	8.28	-2.28	-0.22
DUSP14	3.04	-2.27	1.34
DCAF13	8.46	-2.26	-0.78
RBM10	7.97	-2.26	-1.33
FYTTD1	6.35	-2.26	-2.71
GAR1	8.95	-2.25	-1.2
NCL	8.53	-2.24	-1.04
HNRNPH1	6.77	-2.24	-0.68
MPHOSPH10	3.6	-2.21	-0.3
FUS	8.1	-2.21	-0.85
AKAP8	5.07	-2.19	-0.75
SURF6	5.71	-2.19	-2.67
MBNL2	4.13	-2.19	-0.94
UTP23	4.2	-2.17	-3.05
NXF1	4.13	-2.17	0.64
PSMC2	9.65	-2.16	-0.72
ZCCHC3	8.19	-2.15	-1.22
C14orf166	3.33	-2.14	1.35
SF3B4	8.37	-2.14	-0.88
RBM38	7.13	-2.13	-1.05
RPL7L1	5.79	-2.11	-2.65
GSTP1	3.13	-2.11	0.21
PCBP3	5.01	-2.08	-0.68
NONO	9.87	-2.08	-1.17
FAM98B	4.75	-2.06	-0.45
MRPS23	3.72	-2.03	-0.39
ATP6V1C2	4.38	-2.03	-0.06
SRSF9	6.46	-2.02	-0.1
EVPL	3.08	-2.01	0.67
IGF2BP3	7.09	-2.01	-0.5
RALY	13.95	-2.01	-0.94
MRPL42	5.06	-2.01	0.01
HNRNPF	7.67	-2	-0.57
RPF1	4.83	-2	-3.43
SAFB2	3.53	-2	0.98
IGF2BP2	7.97	-1.99	-0.93
RBMXL1	5.11	-1.96	0.36
RBM14	10.15	-1.96	-0.38
NGDN	5.29	-1.96	-1.35
MSI2	4.39	-1.95	-0.85
PABPN1	8.28	-1.94	-1.45
ZC3H7A	5.77	-1.94	-1.26
HNRNPA1	7.8	-1.94	-0.34
SERBP1	8.15	-1.94	-0.78
C3	4.92	-1.94	1.12
HNRNPM	5.25	-1.92	-0.61
ARHGDIA	7.11	-1.92	-0.51
BYSL	6.97	-1.91	-1.3
MRPL1	5.33	-1.9	0.28
TTN	4.28	-1.88	0.04
EDF1	3.39	-1.85	-0.51
GNL2	5.15	-1.85	-3.14
TACO1	4.95	-1.83	-0.78
PUM1	9.4	-1.83	-0.5
UTP14A	6.68	-1.81	-1.1
IMP3	5.59	-1.8	-0.47
DDX1	7.32	-1.79	0.18
FAM98A	7	-1.79	-0.64
FASTKD2	9	-1.77	-0.73
UTP3	7.65	-1.75	-1.58
CAPRIN1	9.6	-1.74	-0.96
TARDBP	8.71	-1.74	-0.47
HNRNPLL	8	-1.72	-0.82
HNRNPH2	6.7	-1.72	-0.65
CPEB4	3.68	-1.72	-0.94
API5	6.32	-1.72	0.61
PCBP1	6.35	-1.71	-0.94
SUB1	5.24	-1.71	0.18
FBLL1	5.44	-1.71	-1.09
SKIV2L2	5.33	-1.71	1.26
SF1	7.89	-1.71	-0.43
XPO5	4.29	-1.7	-0.82
NHP2	5.02	-1.7	-0.32
PSME2	3.67	-1.69	-0.04
RSL1D1	8.65	-1.68	-0.51
MEX3D	3.14	-1.66	-0.52
DDX56	8.23	-1.66	-1.15
PRPF6	3.29	-1.65	-0.26
WDR33	5.42	-1.64	-0.79
RRP7A	4.03	-1.64	-0.34
PPP1R10	5.78	-1.63	-0.86
ILF2	6.53	-1.63	-0.5
EBNA1BP2	9.1	-1.62	-1.63
SND1	10.16	-1.62	-1.43
NOC3L	6.32	-1.62	-1.51
HNRNPA3	6.82	-1.61	-0.04
MRPS18A	4.81	-1.61	1.8
NPM1	4.63	-1.6	0.12
RBM28	5.25	-1.58	-2.41
RBM19	6.23	-1.57	-1.13
RPL22	6.14	-1.57	-0.19
SRSF7	7.95	-1.56	-0.5
PCBP2	7.65	-1.55	-0.6
RAP1A	3.93	-1.55	-0.64
MRPS31	5.3	-1.55	-1.49
ILF3	5.02	-1.55	-0.59
HNRNPR	9.61	-1.54	-0.79
NSA2	5.87	-1.54	-3.98
ZC3H7B	4.26	-1.54	-0.89
LSM14B	5.12	-1.53	-0.16
SRSF3	9.4	-1.52	-0.15
PATL1	4.21	-1.51	-0.93
FAM120A	5.55	-1.47	-0.97
DDX47	6.08	-1.47	-1.25
YBX2	4.61	-1.46	-1.44
USP10	6.99	-1.46	-1.58
SFN	3.29	-1.46	1.39
ISG20L2	4.84	-1.45	-1.81
UTP15	7.82	-1.45	-0.07
RBM12B	5.07	-1.45	-0.74
QKI	3.99	-1.44	-1.17
CKAP4	3.18	-1.41	0.52
RRS1	8.18	-1.4	-0.93
DDX27	8.16	-1.39	-2.3
FBL	10.06	-1.39	-0.75
PTBP1	7.02	-1.39	-0.29
UBAP2	5.78	-1.38	-0.05
NOL8	3.85	-1.37	0.62
ARHGEF40	4.33	-1.36	-2.86
PTBP3	6.22	-1.36	-0.08
PWP2	9.84	-1.35	0.11
TEX10	4.89	-1.33	-2.39
SRSF2	10.43	-1.33	-0.69
EWSR1	7.8	-1.33	-0.63
SDAD1	6.61	-1.33	-2.17
URB2	3.17	-1.32	-1.35
AQR	5.69	-1.32	-1.54
DDX31	6.52	-1.3	-2.93
NOLC1	6.05	-1.3	-1.62
RPL26	6.51	-1.27	-0.38
SRSF1	6.84	-1.27	-0.1
TRA2B	9.36	-1.26	0.5
DDX5	7.22	-1.25	-0.29
PARP12	3.22	-1.25	-1.77
SF3A3	5.28	-1.24	-0.68
SUGP2	6.75	-1.24	-1.18
U2AF2	10.26	-1.23	-0.94
APOBEC3B	8.26	-1.23	-0.02
ZCCHC7	3.43	-1.23	0.27
DKC1	6.57	-1.21	0.8
HNRNPL	8.02	-1.21	-0.28
NOP9	6.74	-1.2	0.42
DDX3X	7.93	-1.2	-0.59
RBM15	7.09	-1.18	-0.15
LLPH	4.44	-1.16	-2.29
LRPPRC	7.25	-1.16	-0.51
UPF1	6.51	-1.16	-0.94
DDX21	11.71	-1.15	-0.52
MRPL15	5.49	-1.14	-0.53
SRSF6	8.59	-1.1	-0.62
MATR3	3.69	-1.09	-0.15
RBM7	5.25	-1.09	0.21
PTCD1	6.01	-1.09	-0.74
IVL	3.02	-1.09	-0.01
RBM42	3.38	-1.09	-1.93
DHX15	8.22	-1.08	-0.33
NOL11	6.54	-1.08	-0.62
ZFR	5.93	-1.08	-0.53
KIAA0020	8.53	-1.07	-1.84
PI3	3.64	-1.07	-0.24
RPF2	6.7	-1.07	-1.37
ERAL1	5.28	-1.06	-0.37
CMPK1	3.27	-1.05	0.44
NOP14	7.27	-1.05	-0.83
RBM27	3.88	-1.05	-0.5
DDX24	6.34	-1.04	-2.04
ZNF326	8.07	-1.04	-0.17
PRRC2A	3.04	-1.04	-0.14
DDX6	5.97	-1.03	-0.06
CHD1	3.54	-1.03	-2.3
USP36	4.4	-1.02	-0.23
GNL3L	5.17	-1.02	-1.95
DYNC2H1	3.59	-1.01	-0.11
FARSA	3.24	-1	-0.45
FAM25G	4.31	-1	3.16
RBMX	7.89	-1	0.51
PRPF38A	3.2	-1	-2.52
CEBPZ	6.46	-0.99	-1.43
HNRNPK	6.06	-0.99	-0.17
CPSF4	4.08	-0.98	-1.24
ZCCHC6	3.87	-0.97	-1.14
RPA1	4.52	-0.97	-0.77
DDX18	8.15	-0.97	-0.65
RRP1	4.44	-0.96	-0.87
DHX36	4.42	-0.95	0.22
KTN1	4.13	-0.94	-0.34
RPS10	6.88	-0.94	-0.28
BMS1	7.46	-0.91	-1.24
AATF	4.92	-0.9	-0.59
EIF4G2	3.89	-0.9	-0.32
BRIX1	7.94	-0.89	-1.36
RPS3	7.44	-0.89	-1.11
KHDRBS1	5.91	-0.88	0.43
DDX28	3.29	-0.88	-1.27
NOP2	4.51	-0.88	-0.14
HSP90B1	3.01	-0.88	-0.25
PA2G4	6.35	-0.87	0.89
PPAN	7.85	-0.86	-0.14
XRN2	8.18	-0.86	-0.25
HNRNPUL2	7.83	-0.85	0.09
DBI	6.27	-0.85	-0.17
RPL29	3.66	-0.83	0.22
MRPL44	4.14	-0.82	-1.11
CHTOP	3.41	-0.82	-0.25
MTPAP	4.7	-0.82	-0.88
ZC3H14	7.18	-0.8	-0.28
FMR1	3.26	-0.8	-0.34
PABPC4	9.51	-0.79	-0.23
ZC3HAV1	4.57	-0.77	-0.94
SRSF5	5.76	-0.77	-0.24
PAPD5	3.98	-0.76	-0.1
LRRC59	5.48	-0.76	-0.05
APOBEC3F	5.16	-0.76	-0.63
PTCD3	8.65	-0.76	-0.39
MRPL3	5.16	-0.74	-0.35
WDR46	7.76	-0.73	0.53
KIF4B	4.9	-0.73	-2.01
MKI67	4.42	-0.73	-0.79
YTHDF3	5.09	-0.73	-0.18
ALYREF	6.82	-0.73	-0.27
EIF3A	5.92	-0.72	-0.24
MRPL4	4.92	-0.71	-0.08
RRP8	5.57	-0.7	-0.52
RPS24	7.3	-0.69	0.24
LARP7	5.33	-0.69	0.94
MRPS5	7	-0.69	-0.72
EIF4A1	3.35	-0.68	0.06
PNO1	3.27	-0.68	-0.31
UBAP2L	8.02	-0.68	-0.3
PARP1	3.92	-0.68	-0.3
DDX17	8.79	-0.67	-0.18
NSUN2	4.42	-0.66	-1.13
MYBBP1A	9.82	-0.66	-0.39
EIF4A3	3.51	-0.66	0.73
TBRG4	7.66	-0.65	-0.09
MRPS7	5.43	-0.64	-0.23
YTHDF1	7.28	-0.64	-0.64
MRPL45	4.26	-0.63	-0.08
CCAR2	7.45	-0.63	-1.1
MAP4	4.29	-0.62	0.16
GTPBP4	3.59	-0.62	-1.36
NIFK	7.53	-0.62	-0.92
FAU	3.71	-0.59	0.55
ZNFX1	3.46	-0.56	0.19
NKRF	3.83	-0.56	-0.04
TRIM25	3.02	-0.56	-0.1
NOP58	7.84	-0.56	-0.8
RPL23A	3.74	-0.53	0.37
DHX9	4.6	-0.5	-0.03
SRSF4	4.04	-0.49	0.02
DDX54	6.13	-0.49	-1.91
SLTM	3.28	-0.48	0.31
RNPS1	4.28	-0.48	-0.33
HNRNPU	5.47	-0.47	-0.38
FEN1	3.25	-0.44	-0.4
SARS	3.2	-0.43	1.58
SUMO2	3.1	-0.43	1.77
FXR1	8.17	-0.42	-0.28
LARP1	3.39	-0.42	-0.74
WDR75	9.6	-0.42	-0.24
UTP20	6.98	-0.39	-0.85
DHX8	4.41	-0.38	-1.19
POLRMT	4.81	-0.38	-0.04
RBM39	5.22	-0.34	-0.39
RNH1	5.2	-0.34	0.57
GNL3	7.88	-0.32	-0.38
HNRNPUL1	3.07	-0.32	-0.39
RPS2	5.71	-0.32	0.24
L1RE1	4.02	-0.31	0.39
PABPC1	5.92	-0.31	0.02
PES1	7.8	-0.3	-1.47
RPS20	5.83	-0.29	0.53
MAGEB2	6.4	-0.28	0.39
TRIM29	3.58	-0.28	1.18
YTHDC1	4.92	-0.28	1.1
SRSF10	7.53	-0.27	0.52
AGO-02	4.47	-0.27	-1.94
DDX52	6.33	-0.26	-1.13
MRPS9	3.52	-0.26	-0.76
RPS18	4.88	-0.25	0.22
SPATS2L	5.43	-0.24	-0.44
RPS19	5.08	-0.24	0.96
CPSF6	4.31	-0.22	-0.48
XRCC6	5.4	-0.21	-0.11
DDX10	6.61	-0.2	-0.63
NOP56	7.52	-0.19	-0.5
RPS11	7.59	-0.18	-0.49
SEC61G	3.44	-0.17	-0.56
TOP1	4.47	-0.15	1.33
RRP12	5.46	-0.14	-0.8
STAU2	4.05	-0.12	-0.18
ADAR	5.68	-0.12	-0.47
U2AF1	5.61	-0.11	-0.2
ABT1	3.5	-0.11	-1.45
RPS15	7.05	-0.11	1.36
XRCC5	6.73	-0.09	-0.3
BCLAF1	6.47	-0.08	0.3
SECISBP2L	3.25	-0.08	-0.97
RRP1B	7	-0.06	-0.43
MRPL28	5.66	-0.05	-0.93
DDX50	8.06	-0.01	-0.01
THRAP3	5.75	-0.01	0.59
MOV10	7.65	0	-0.47
HP	3.15	0	1.82
RPS7	4.44	0	1.49
ATXN2L	3.92	0.01	0.27
ABCF1	5.05	0.03	0.59
UTP18	5.75	0.04	0.38
BZW1	4.73	0.05	0.61
RPL14	7.17	0.06	-0.68
SUPT6H	3.55	0.07	-0.94
NOL10	6.66	0.1	-0.49
EIF4A2	3.17	0.11	-3.15
EIF3C	9.54	0.12	0.14
RPS14	5.66	0.14	-0.03
CSNK2A2	3.42	0.18	-0.62
NOM1	5.46	0.18	-1.57
TFB2M	3.19	0.2	-0.56
WDR43	3.39	0.21	0.23
WDR3	6.68	0.27	-0.74
EXOSC10	6.35	0.28	0.31
TRMT10C	4.13	0.3	0.48
RANBP2	6.35	0.33	-0.88
YTHDF2	3.76	0.33	0.98
RPL8	9.86	0.35	0.27
SF3B1	4.78	0.36	-0.48
NAMPT	3.83	0.37	-0.17
NOC2L	5.11	0.39	-1.07
SF3B2	4.38	0.4	0.06
RPL27	4.31	0.41	0.27
ASS1	3.21	0.44	-0.95
DHX57	5.14	0.47	-0.43
DUSP11	3.36	0.47	0.59
EIF3D	8.47	0.5	0.19
SCAF11	3.36	0.5	0.7
NOL6	5.21	0.54	0.93
PPIG	3.59	0.55	-0.6
RPS21	3.08	0.59	1.23
STAU1	6.8	0.6	0
RPS26	3.44	0.62	0.63
PPP2R1A	3.96	0.72	1.67
DDX39B	4.34	0.73	0.74
RPS25	3.03	0.76	0.61
ETFA	3.04	0.76	-0.19
RPL27A	4.42	0.78	0.22
PSMC6	4.57	0.84	1.61
LARP4	5.27	0.85	0.24
LSM8	3.66	0.85	0.95
ACADVL	3.32	0.85	0.77
ZNF638	3.83	0.87	0.53
RPL18A	6.47	0.88	0.04
KIF11	3.91	0.92	-0.1
MTHFSD	3.13	0.93	-0.21
TUBB2A	3.14	0.99	-0.25
RPS6	3.33	0.99	-0.08
FNDC3B	3.67	1.04	0.3
GBP1	4.41	1.13	-0.09
RPS13	4.88	1.19	0.23
RPL5	5.05	1.2	0.09
NES	4.65	1.2	-1
RPL17	4.4	1.21	0.47
CSE1L	3.12	1.21	0.9
EIF2B4	3.31	1.35	-0.09
STRAP	3.64	1.39	0.8
FASN	3.13	1.4	1.36
NOC4L	3.36	1.48	1.64
RPS4X	4.1	1.49	0.57
RPS16	4.11	1.53	0.72
RPL24	5.05	1.59	1
ATXN2	4.65	1.64	1.36
RPS5	5.03	1.65	0.22
DDX3Y	3.16	1.66	-2.49
RPL23	3.7	1.68	1.12
PSMC3	3.7	1.71	2.05
RPL11	3.87	1.73	0.58
RPL21	5.08	1.75	0.97
RPS3A	4.68	1.82	0.93
RPL7A	3.83	1.82	0.87
RPS17	3.33	1.82	0.98
EIF3L	4.5	1.86	1.32
POLR2B	3.79	1.9	0.92
RPS27	4.17	1.92	1.51
COPB1	3.11	2	1.4
BOP1	5.3	2.04	-0.66
MCM6	3.56	2.07	-1.21
GRHPR	3.03	2.1	1.14
RPL10A	4.65	2.1	0.71
RPSA	4.8	2.18	1.47
MMS19	3.15	2.28	-2.15
NAP1L1	3.27	2.37	2.22
RPL3	6.17	2.66	0.88
RPS8	4.42	2.74	1.06
NAT10	5.31	2.86	0.68
EIF2AK2	3.05	3.21	1.52
CCT8	4.26	3.24	1.37
HEATR1	6.4	3.46	0.51
RPL10	5.54	3.55	1.98
TUBB8	5.17	4.56	1.2
RPLP0	3.04	5.06	3.77
